# A nucleolar stress gene signature for quantitative scoring across multi-omics contexts

**DOI:** 10.64898/2026.04.12.718053

**Authors:** Jianxiong Chen, Shuai Xiao, Zhe Hao, Huimeng Xu, Xuemei Xu, Jun Zhou

**Author notes:** These authors contributed equally (Jianxiong Chen, Shuai Xiao).

## Abstract

The nucleolus is essential for ribosome biogenesis and cellular homeostasis, and its dysfunction can induce nucleolar stress, which has been implicated in cancer and other diseases. However, nucleolar stress is commonly inferred from morphological alterations or a limited set of functional assays, and quantitative approaches based on gene expression profiles remain lacking. Here, we integrate literature curation with multi-dataset screening to define a nucleolar stress gene signature and develop a nucleolar stress score (NuS) that is applicable across bulk transcriptomics, single-cell transcriptomics, proteomics, and spatial transcriptomics. Using this framework, we show in colorectal cancer models that oxaliplatin induces nucleolar stress, suppresses nascent rRNA synthesis, and activates p53 signalling, whereas these responses are attenuated in oxaliplatin-resistant cells. In combination with a ribosome biogenesis activity score (RiboSis), NuS captures related yet distinct dimensions of nucleolar function and stratifies tumors into functional states associated with distinct clinical outcomes. Furthermore, NuS-based analysis of perturbational transcriptomes enables prioritization of compounds with putative nucleolar stress-inducing activity. Collectively, this study establishes a quantitative framework for evaluating nucleolar stress and illustrates its applications in disease stratification and drug mechanism discovery.
