## Supplementary Data 1 for "A nucleolar stress gene signature for quantitative scoring across multi-omics contexts"

### Sheet: Sheet1
Gene_symbol	Regulated	Source
AATF	UP	literature
ATF3	UP	literature
ATM	UP	literature
ATR	UP	literature
BAX	UP	literature
BBC3	UP	literature
CDKN1A	UP	literature
CDKN1B	UP	literature
CDKN2A	UP	literature
CHEK1	UP	literature
CNOT2	UP	literature
CORO2B	UP	literature
CTNNB1	UP	literature
EEF2	UP	literature
EEF2K	UP	literature
EMG1	UP	literature
FCN3	UP	literature
GADD45A	UP	literature
HIF1A	UP	literature
HNRNPK	UP	literature
MAP3K5	UP	literature
MAP3K8	UP	literature
MAPK14	UP	literature
NEAT1	UP	literature
KGD4	UP	literature
MYBBP1A	UP	literature
MYCN	UP	literature
PAK1IP1	UP	literature
PML	UP	literature
PRKAA1	UP	literature
PRDM1	UP	literature
RGS6	UP	literature
RPL22	UP	literature
RPL26	UP	literature
RPL3	UP	literature
RPL4	UP	literature
RPL5	UP	literature
RPL6	UP	literature
RPS25	UP	literature
RPS27	UP	literature
SIRT7	UP	literature
SNORA13	UP	literature
SOCS3	UP	literature
SRSF1	UP	literature
TOPBP1	UP	literature
TP53	UP	literature
WNT4	UP	literature
AGTPBP1	DOWN	literature
AKT1S1	DOWN	literature
BCL2	DOWN	literature
BOP1	DOWN	literature
BRIX1	DOWN	literature
CCND1	DOWN	literature
CDK4	DOWN	literature
CDK6	DOWN	literature
DHODH	DOWN	literature
DHX16	DOWN	literature
DHX33	DOWN	literature
EGR1	DOWN	literature
EIF2AK4	DOWN	literature
EXOSC8	DOWN	literature
FANCA	DOWN	literature
FBXO7	DOWN	literature
FTO	DOWN	literature
GNL3	DOWN	literature
GRK5	DOWN	literature
GRWD1	DOWN	literature
HEATR1	DOWN	literature
IGF1	DOWN	literature
IMPDH2	DOWN	literature
KMT5A	DOWN	literature
LAS1L	DOWN	literature
LIN28A	DOWN	literature
MRPL44	DOWN	literature
MRPS16	DOWN	literature
MTREX	DOWN	literature
NBN	DOWN	literature
NDC80	DOWN	literature
NFE2L2	DOWN	literature
NIFK	DOWN	literature
NOD2	DOWN	literature
NOL12	DOWN	literature
NOL7	DOWN	literature
NOLC1	DOWN	literature
NOP2	DOWN	literature
NUF2	DOWN	literature
NUMA1	DOWN	literature
PELP1	DOWN	literature
POLR1A	DOWN	literature
POLR1G	DOWN	literature
PPAN	DOWN	literature
PSMD9	DOWN	literature
PYGO2	DOWN	literature
RAP1GDS1	DOWN	literature
RBM28	DOWN	literature
RIOK1	DOWN	literature
RIOK2	DOWN	literature
RPL13	DOWN	literature
RPL18	DOWN	literature
RPL27A	DOWN	literature
RPL32	DOWN	literature
RPL37	DOWN	literature
RPL9	DOWN	literature
RPS15A	DOWN	literature
RPS19	DOWN	literature
RPS26	DOWN	literature
RPS6	DOWN	literature
RPS6KA1	DOWN	literature
RPS8	DOWN	literature
RRP12	DOWN	literature
RRP15	DOWN	literature
RRP8	DOWN	literature
RRS1	DOWN	literature
SBDS	DOWN	literature
SCD	DOWN	literature
SIRT1	DOWN	literature
SPEN	DOWN	literature
SURF2	DOWN	literature
TAF1B	DOWN	literature
TCOF1	DOWN	literature
TERF2	DOWN	literature
TRIM24	DOWN	literature
UBTF	DOWN	literature
USP47	DOWN	literature
UTP11	DOWN	literature
UTP14A	DOWN	literature
UTP18	DOWN	literature
WDR3	DOWN	literature
WDR5	DOWN	literature
WDR75	DOWN	literature
YBX1	DOWN	literature
