## Supplementary Data 2 for "A nucleolar stress gene signature for quantitative scoring across multi-omics contexts"

### Sheet: Sheet1
Supplementary Data 2. Overview of public GEO transcriptomic datasets, preprocessing characteristics, reanalysis methods, and differential expression results
Dataset ID	Platform	Treatment	Data type	Preprocessed by authors	transform	DEG method	Threshold	DEG number up	DEG number down	DEG number Total	Total genes tested
GSE6400	Affymetrix Human Genome U133 Plus 2.0 Array	Act D	RMA Normalization	processed expression matrix	log2 applied	limma	|logFC| > 1 & adj.P.Val < 0.05	6	1295	1301	21358
GSE12666	Affymetrix Human Genome U133A 2.0 Array	BMH-21	GCOS 1.4.1 + global scaling	processed expression matrix	log2 applied	limma	|logFC| > 1 & adj.P.Val < 0.05	14	4	18	13041
GSE33417	Affymetrix Human Gene 1.0 ST Array	IPS_Act D	APT median normalization, no adjustment, normalized to 5th percentile	processed expression matrix	log2 applied	limma	|logFC| > 1 & adj.P.Val < 0.05	0	203	203	19998
GSE33417	Affymetrix Human Gene 1.0 ST Array	HFF_Act D	APT median normalization, no adjustment, normalized to 5th percentile	processed expression matrix	log2 applied	limma	|logFC| > 1 & adj.P.Val < 0.05	0	202	202	19998
GSE62593	Affymetrix Human Exon 1.0 ST Array	Act D	RMA preprocessing by oligo	processed expression matrix	No additional log2	limma	|logFC| > 1 & P.Value < 0.05	8	17	25	17308
GSE62963	Agilent microarray	Act D	baseline-normalized log2 time-course matrix	background subtraction by Agilent Feature Extraction; filtered probes; normalized to pretreatment 0h	No additional log2	limma	|mean_log2FC| > 1 & sd_log2FC <= 0.5 & direction_consistent & P.Value < 0.05	0	139	139	6806
GSE118565	Illumina NextSeq 500	CX-5461	processed TPM matrix	processed expression matrix	log2(TPM + 1)	limma	|logFC| > 1 & adj.P.Val < 0.05	2	1	3	12334
GSE198178	Illumina NextSeq 500	Act D	processed TPM matrix	processed expression matrix	log2(TPM + 1)	limma	|logFC| > 1 & adj.P.Val < 0.05	1	236	237	13782
GSE255898	Illumina NextSeq 500	MM1.S_CX-5461	processed TPM matrix	processed expression matrix	log2(TPM + 1)	limma	|logFC| > 1 & adj.P.Val < 0.05	259	22	281	12079
GSE261563	Illumina NovaSeq 6000	TS603_CX-5461	processed TPM matrix	processed expression matrix	log2(TPM + 1)	limma	|logFC| > 1 & adj.P.Val < 0.05	77	41	118	15613
GSE261563	Illumina NovaSeq 6000	TS543_CX-5461	processed TPM matrix	processed expression matrix	log2(TPM + 1)	limma	|logFC| > 1 & adj.P.Val < 0.05	24	17	41	14437
GSE267499	Illumina NextSeq 500	BMH-21	processed FPKM matrix	processed expression matrix	log2(FPKM+1)	limma	|logFC| > 1 & adj.P.Val < 0.05	167	55	222	12962
GSE267501	Illumina NextSeq 500	BMH-21	processed FPKM matrix	processed expression matrix	log2(FPKM+1)	limma	|logFC| > 1 & adj.P.Val < 0.05	135	225	360	12262
GSE282212	Element AVITI	BMH-21	processed TPM matrix	processed expression matrix	log2(TPM+1)	limma	|logFC| > 1 & adj.P.Val < 0.05	392	604	996	12041
GSE282214	Element AVITI	BMH-21	processed TPM matrix	processed expression matrix	log2(TPM+1)	limma	|logFC| > 1 & adj.P.Val < 0.05	584	500	1084	12585
GSE298220	Illumina NovaSeq 6000	BMH-21	processed TPM matrix	processed expression matrix	log2(TPM+1)	limma	|logFC| > 1 & adj.P.Val < 0.05	183	60	243	11582
GSE298220	Illumina NovaSeq 6000	CX-5461	processed TPM matrix	processed expression matrix	log2(TPM+1)	limma	|logFC| > 1 & adj.P.Val < 0.05	8	4	12	11489
