## Supplementary Data 4 for "A nucleolar stress gene signature for quantitative scoring across multi-omics contexts"

### Sheet: Sheet1
Gene_symbol	Regulated	Frequency
FBXO5	DOWN	7
ARID5B	DOWN	5
CHAC1	DOWN	5
DUSP1	DOWN	5
EPC1	DOWN	5
MSL2	DOWN	5
MYC	DOWN	5
NFKBIA	DOWN	5
AURKA	DOWN	4
BHLHE40	DOWN	4
CDC20	DOWN	4
DUSP6	DOWN	4
E2F2	DOWN	4
FAM83D	DOWN	4
GNG7	DOWN	4
IRF2BP2	DOWN	4
MTFR2	DOWN	4
NFIL3	DOWN	4
NRIP1	DOWN	4
ORC1	DOWN	4
PIF1	DOWN	4
PPP1R10	DOWN	4
RGS2	DOWN	4
SNORD78	DOWN	4
SPRY2	DOWN	4
TGIF1	DOWN	4
WEE1	DOWN	4
ZNF574	DOWN	4
CDKN1A	UP	7
CYP1A1	UP	6
RPS27L	UP	6
TNFRSF10B	UP	6
ZMAT3	UP	6
ACTA2	UP	5
BBC3	UP	5
BLOC1S2	UP	5
DDB2	UP	5
FAS	UP	5
FDXR	UP	5
PHLDA3	UP	5
TNFSF9	UP	5
ACER2	UP	4
APOBEC3C	UP	4
ATF3	UP	4
CYP1B1	UP	4
CYSRT1	UP	4
EDA2R	UP	4
RRM2B	UP	4
SAT1	UP	4
SESN1	UP	4
TP53I3	UP	4
TRIAP1	UP	4
XPC	UP	4
ZNF79	UP	4
