## Supplementary Data 5 for "A nucleolar stress gene signature for quantitative scoring across multi-omics contexts"

### Sheet: Sheet1
Up regulated genes	Down-regulated genes
AATF	AGTPBP1
ACER2	AKT1S1
ACTA2	ARID5B
APOBEC3C	AURKA
ATF3	BCL2
ATM	BHLHE40
ATR	BOP1
BAX	BRIX1
BBC3	CCND1
BLOC1S2	CDC20
CDKN1A	CDK4
CDKN1B	CDK6
CDKN2A	CHAC1
CHEK1	DHODH
CNOT2	DHX16
CORO2B	DHX33
CTNNB1	DUSP1
CYP1A1	DUSP6
CYP1B1	E2F2
CYSRT1	EGR1
DDB2	EIF2AK4
EDA2R	EPC1
EEF2	EXOSC8
EEF2K	FAM83D
EMG1	FANCA
FAS	FBXO5
FCN3	FBXO7
FDXR	FTO
GADD45A	GNG7
HIF1A	GNL3
HNRNPK	GRK5
KGD4	GRWD1
MAP3K5	HEATR1
MAP3K8	IGF1
MAPK14	IMPDH2
MYBBP1A	IRF2BP2
MYCN	KMT5A
NEAT1	LAS1L
PAK1IP1	LIN28A
PHLDA3	MRPL44
PML	MRPS16
PRDM1	MSL2
PRKAA1	MTFR2
RGS6	MTREX
RPL22	MYC
RPL26	NBN
RPL3	NDC80
RPL4	NFE2L2
RPL5	NFIL3
RPL6	NFKBIA
RPS25	NIFK
RPS27	NOD2
RPS27L	NOL12
RRM2B	NOL7
SAT1	NOLC1
SESN1	NOP2
SIRT7	NRIP1
SNORA13	NUF2
SOCS3	NUMA1
SRSF1	ORC1
TNFRSF10B	PELP1
TNFSF9	PIF1
TOPBP1	POLR1A
TP53	POLR1G
TP53I3	PPAN
TRIAP1	PPP1R10
WNT4	PSMD9
XPC	PYGO2
ZMAT3	RAP1GDS1
ZNF79	RBM28
	RGS2
	RIOK1
	RIOK2
	RPL13
	RPL18
	RPL27A
	RPL32
	RPL37
	RPL9
	RPS15A
	RPS19
	RPS26
	RPS6
	RPS6KA1
	RPS8
	RRP12
	RRP15
	RRP8
	RRS1
	SBDS
	SCD
	SIRT1
	SNORD78
	SPEN
	SPRY2
	SURF2
	TAF1B
	TCOF1
	TERF2
	TGIF1
	TRIM24
	UBTF
	USP47
	UTP11
	UTP14A
	UTP18
	WDR3
	WDR5
	WDR75
	WEE1
	YBX1
	ZNF574
