## Supplementary Data 6 for "A nucleolar stress gene signature for quantitative scoring across multi-omics contexts"

### Sheet: Sheet1
Up-regulated genes	Down-regulated genes
ACTA2	AKT1
ATM	BCL2
ATR	BOP1
BAX	CHAC1
BBC3	E2F1
BLOC1S2	FBXO5
CDKN1A	FTO
CDKN2A	GNL3
CYP1A1	GRWD1
DDB2	HEATR1
FAS	IMPDH2
FDXR	MDM4
HIF1A	NEDD8
MAPK14	NOLC1
PHLDA3	NOP53
RPL22	NPM1
RPL26	PIM1
RPL3	POLR1A
RPL5	PPAN
RPS2	RIOK1
RPS27L	RPL27A
SRSF1	RPL9
TNFRSF10B	RPS15A
TNFSF9	RPS19
TP53	RPS6
ZMAT3	RRP15
	SBDS
	SIRT1
	TAF1B
	TRIM24
	UBTF
